# Stony coral tissue loss disease (SCTLD) destabilizes the coral microbiome

**DOI:** 10.1101/2025.06.19.660612

**Authors:** Shrinivas Nandi, Timothy G. Stephens, Kasey Walsh, Rebecca Garcia, Maria F. Villalpando, Rita I. Sellares-Blasco, Ainhoa L Zubillaga, Aldo Croquer, Debashish Bhattacharya

## Abstract

Stony coral tissue loss disease (SCTLD) is a rapidly spreading lethal coral disease, the etiology of which remains poorly understood. In this study, using deep metagenomic sequencing, we investigate microbial and viral community dynamics associated with SCTLD progression in the Caribbean stony coral *Diploria labyrinthiformis*. We assembled 264 metagenome-assembled genomes (MAGs) and correlated their abundance with disease phenotypes, revealing significant shifts in both the prokaryotic microbiome and virome. Our results provide clear evidence of microbial destabilization in diseased corals, suggesting that microbial dysbiosis is an outcome of SCTLD progression. We identified DNA viruses that increase in abundance in infected corals and are present in SCTLD-affected corals at other sites. In addition, we identify the first putative instance of asymptomatic/resistant SCTLD-affected colonies, suggesting potential microbial induced resilience (i.e., beneficial microbiome). Finally, we propose a mechanistic model of SCTLD progression, in which viral dynamics may contribute to a microbiome collapse. These findings provide novel insights into SCTLD pathogenesis and offer consistent molecular signals of disease across diverse geographic sites, presenting new opportunities for disease monitoring and mitigation.
