## Supplemental Table 3 for "Stony coral tissue loss disease (SCTLD) destabilizes the coral microbiome"

### Sheet: alpha_diversity_metrics
Supplemental Table 3: Alpha diversity metrics for each health condition.
Metric	Treatment	Mean	Standard deviation
Shannon	AH	1.79	0.272
Shannon	DS	2.227	0.729
Shannon	H	3.568	0.557
Simpson	AH	0.739	0.079
Simpson	DS	0.8	0.117
Simpson	H	0.944	0.027
Chao1	AH	93.46	12.337
Chao1	DS	123.431	36.127
Chao1	H	166.917	6.502
