## Supplemental Table 5 for "Stony coral tissue loss disease (SCTLD) destabilizes the coral microbiome"

### Sheet: Sheet1
Supplemental Table 5: Summary of vMAG phylogenetic analysis. For each protein in the SCTLD-associated vMAGs, the gene name, and the presence of various key species in the trees, including corals, coral viruses, prokaryotes, symbionts, and other viruses is listed.
MAG	Total genes	# genes with trees	gene name	tree contain coral/hydra	tree contain bacteria	tree contain symbiont	does gene sit next to virus	in a viral cluster	does gene sit next to anything else deemed interesting	potential host
MAG_viral_001	15	11	MAG_viral_001-00000001_1.aligned.trimmed	yes	yes	yes	yes	yes	Hydra adintovirus, orbicella faveolata and hydra vulgaris	coral or bacteria
			MAG_viral_001-00000002_1.aligned.trimmed	yes	yes	no	yes	yes	Hydra adintovirus, Nematostella and hydra vulgaris
			MAG_viral_001-00000002_2.aligned.trimmed	yes	yes	no	no	yes	Hydra adintovirus, Nematostella and hydra vulgaris
			MAG_viral_001-00000002_4.aligned.trimmed	yes	yes	no	no	yes	Hydra adintovirus, Nematostella and hydra vulgaris
			MAG_viral_001-00000002_5.aligned.trimmed	yes	no	no	yes	yes	stylophora pistillata and stylophora adintinovirus
			MAG_viral_001-00000002_6.aligned.trimmed	yes	yes	no	no	yes	stylophora pistillata and corynactis coral adintovirus
			MAG_viral_001-00000002_9.aligned.trimmed	yes	yes	no	yes	yes	stylophora pistillata and stylophora adintinovirus
			MAG_viral_001-00000002_10.aligned.trimmed	yes	yes	no	no	yes	Hydra adintovirus, Nematostella
			MAG_viral_001-00000002_11.aligned.trimmed	yes	yes	no	no	no	Hydra adintovirus, Nematostella
			MAG_viral_001-00000002_12.aligned.trimmed	yes	yes	no	yes	yes	stylophora pistillata and hydra vulgaris
			MAG_viral_001-00000002_14.aligned.trimmed	yes	yes	no	yes	yes	stylophora pistillata and hydra adintovirus
MAG_viral_043	7	3	MAG_viral_043-00000001_2.aligned.trimmed	no	yes	no	yes	yes	NA	coral or bacteria
			MAG_viral_043-00000001_3.aligned.trimmed	yes	yes	no	yes	yes	acropora millepora and Rhodactis coral adintovirus
			MAG_viral_043-00000001_4.aligned.trimmed	yes	yes	no	yes	yes	acropora millepora and Rhodactis coral adintovirus
MAG_viral_055	9	5	MAG_viral_055-00000001_3.aligned.trimmed	no	yes	yes	yes	yes	symbiodinium natans	symbiont or bacteria
			MAG_viral_055-00000001_4.aligned.trimmed	no	yes	yes	yes	yes	symbiodinium microadriacitum
			MAG_viral_055-00000001_5.aligned.trimmed	no	no	no	yes	yes	NA
			MAG_viral_055-00000001_6.aligned.trimmed	no	no	no	yes	yes	NA
			MAG_viral_055-00000001_7.aligned.trimmed	no	no	no	yes	yes	NA
MAG_viral_058	1	0
MAG_viral_060	8	7	MAG_viral_060-00000001_1.aligned.trimmed	yes	yes	no	yes	yes	Nematostella vectensis	coral or bacteria
			MAG_viral_060-00000001_2.aligned.trimmed	yes	yes	no	yes	yes	stylophora pistillata and corynactis coral adintovirus
			MAG_viral_060-00000001_3.aligned.trimmed	yes	yes	no	yes	yes	stylophora pistillata
			MAG_viral_060-00000001_5.aligned.trimmed	yes	no	no	yes	yes	exaiptasia diaphana
			MAG_viral_060-00000001_6.aligned.trimmed	yes	no	no	yes	yes	pocillopora damicornis
			MAG_viral_060-00000001_7.aligned.trimmed	yes	yes	no	yes	yes	exaiptasia diaphana
			MAG_viral_060-00000001_8.aligned.trimmed	yes	yes	no	yes	yes	Nematostella vectensis
