## Supplemental Table 7 for "Stony coral tissue loss disease (SCTLD) destabilizes the coral microbiome"

### Sheet: Sheet1
Supplemental Table 7: Metagenomic read data before and after cleaning.
Sample	Total Read Pairs				Total Bases
	Raw	Deduplicated	Filtered	Clean	Raw	Deduplicated	Filtered	Clean
N23	312727469	236982615	235612154	26544509	93818240700	71094784500	70243174404	7911323482
N24	347148798	262661915	260627873	209423303	104144639400	78798574500	77576153451	62320853465
N25	354705860	269308612	267297440	50517457	106411758000	80792583600	79619681771	15035375995
N26	378248876	277772903	276262570	35767670	113474662800	83331870900	82282726664	10646490757
N27	318749247	241730713	240346597	30181318	95624774100	72519213900	71644758690	8993131207
N28	347911322	260822534	259318528	34354278	104373396600	78246760200	77286034246	10232917952
N29	286701573	216733418	214635682	34261343	86010471900	65020025400	64110398472	10238822361
N30	345973272	263949894	262303649	37044543	103791981600	79184968200	78164022360	11032076526
N31	339402083	258380557	256286334	28888841	101820624900	77514167100	76463324449	8622530975
N32	364349690	278617736	275206295	153660023	109304907000	83585320800	81935920585	45714129969
N33	265410663	211730926	210001770	64047236	79623198900	63519277800	62650803501	19121618162
N34	320749660	249735294	248017077	93970803	96224898000	74920588200	73791184708	27896701117
N35	291360205	226561797	224923814	26781868	87408061500	67968539100	67108749039	7996086506
N36	298382340	221996341	220045147	29005836	89514702000	66598902300	65751659162	8672024887
N37	249294740	193211997	191661920	22284220	74788422000	57963599100	57246085917	6658564084
Min	249294740	193211997	191661920	22284220	74788422000	57963599100	57246085917	6658564084
Max	378248876	278617736	276262570	209423303	113474662800	83585320800	82282726664	62320853465
Mean	3.21408e+08	2.4468e+08	2.42836e+08	5.84489e+07	96422315960	73403945040	7.23916e+10	1.74062e+10
