## Supplemental Table 8 for "Stony coral tissue loss disease (SCTLD) destabilizes the coral microbiome"

### Sheet: Supplemental_Table_8
Supplemental Table 8: Endosymbiont reads mapped to sequence genomes and respecitve coverm TPM
Genome	Samples
	N23	N24	N25	N26	N27	N28	N29	N30	N31	N32	N33	N34	N35	N36	N37
Durusdinium_trenchii_CCMP2556_v1.assembly	0	0	0	60153.7	43912.4	28027.3	10480.4	14907.9	64194.8	2512.07	69974.9	5824.2	25946.5	23127.5	0
Symbiodinium_linucheae_CCMP2456_v1.assembly	0	0	0	0	0	0	0	0	0	0	0	0	0	0	0
Polarella_glacialis_CCMP2088_v1.assembly	0	0	0	0	0	0	0	0	0	0	0	0	0	0	0
Symbiodinium_microadriaticum_CassKB8_v1.assembly	0	0	0	0	0	0	0	0	0	0	0	0	0	0	0
Cladocopium_sp_C15_v2.1.assembly	0	0	0	0	0	0	0	0	0	0	0	0	0	0	0
Symbiodinium_natans_CCMP2548_v1.assembly	0	0	0	0	0	0	0	0	0	0	0	0	0	0	0
Symbiodinium_pilosum_CCMP2461_v1.assembly	0	0	0	0	0	0	0	0	0	0	0	0	0	0	0
Symbiodinium_tridacnidorum_CCMP2592_v1.assembly	0	0	0	0	0	0	0	0	0	0	0	0	0	0	0
GCA_963377065.1_EvCCMP421_genomic	0	0	0	0	0	0	0	0	0	0	0	0	0	0	0
Symbiodinium_necroappetens_CCMP2469_v1.assembly	0	0	110731	18647.3	0	0	23838	29401.1	0	0	14079	0	38127.3	87731.9	0
Symbiodinium_microadriaticum_04-503SCI.03_v1.assembly	0	0	0	0	0	0	0	0	0	0	0	0	0	0	0
Fugacium_kawagutii_CCMP2468_v3.assembly	0	0	0	0	0	0	0	0	0	0	0	0	0	0	0
Symbiodinium_microadriaticum_CCMP2467_v2.assembly	0	0	0	0	0	0	0	0	0	0	0	0	0	0	0
Cladocopium_goreaui_SCF055-01_v3.assembly	0	0	0	0	0	0	0	0	0	0	0	2170.04	0	0	0
Breviolum_minutum_Mf1.05b.01_v2.assembly	0	16698.8	16604.5	36302.7	0	0	0	9927	0	6284.38	8355.26	2840.24	0	10600.9	34847.2
Durusdinium_trenchii_SCF082_v1.assembly	0	0	0	53199.8	37580.3	23083.2	7408	12465	53922.3	2104.53	62419.1	4851.29	20527.7	19298.5	0
Polarella_glacialis_CCMP1383_v1.assembly	0	0	0	0	0	0	0	0	0	0	0	0	0	0	0
Breviolum_Mitochondria_renamed	64414.3	49688	187424	0	0	0	31936.4	146396	0	0	28677.9	37134.2	33998.6	151346	0
Cladocopium_sp_C92_v2.assembly	0	0	0	0	0	0	0	0	0	0	0	0	0	0	0
GCA_963377175.1_EvRCC1521_genomic	0	0	0	0	0	0	0	0	0	0	0	0	0	0	0
Symbiodinium_tridacnidorum_Sh18_v2.assembly	0	0	0	0	0	0	0	0	0	0	0	0	0	0	0
Cladocopium_Plastid_renamed	935586	933613	685240	831696	918507	948890	926337	786903	881883	989099	816494	947180	881400	707895	965153
GCA_963377275.1_Evrt383_genomic	0	0	0	0	0	0	0	0	0	0	0	0	0	0	0
